# First report of a successful development of yam hybrids (*Dioscorea alata* L.) from lyophilized and long-term stored pollens

**DOI:** 10.1101/2023.03.12.532272

**Authors:** Erick Malédon, Elie Nudol, Christophe Perrot, Marie-claire Gravillon, Ronan Rivallan, Denis Cornet, Hâna Chair, Komivi Dossa

**Affiliations:** CIRAD, UMR AGAP Institut, 97170 Petit Bourg, Guadeloupe, France; UMR AGAP Institut, Univ Montpellier, CIRAD, INRAE, Institut Agro, F-34398 Montpellier, France; CIRAD, UMR AGAP Institut, F-34398 Montpellier, France

**Keywords:** Yam, freeze-drying, pollen conservation, genetic gain

## Abstract

**Background:** Greater yam, *Dioscorea alata* L., is a significant food security crop in tropical areas. However, low genetic diversity and various biological constraints, including susceptibility to viruses, ploidy, erratic and low flowering intensity, and asynchronous flowering hinder successful hybrid development and genetic gains in greater yam breeding programs. Therefore, pollen storage has gained much attention to facilitate genetic material exchanges, artificial pollinations and to increase the genetic gains in breeding programs. This 4-year study aimed at developing a practical long-term pollen storage technique for the successful development of yam hybrids. Fresh pollens were collected from two *D. alata* males, then lyophilized (two lyophilization treatments were applied), followed by storage at room temperature (24-25 °C) for 12 months. Moreover, the lyophilized and stored pollens were tested for viability by crossing with four female varieties.

**Results:** Our results showed that lyophilization is effective for achieving viable pollens after 12 months of storage. Treatment 1 (48 h drying) showed higher pollen germination and fertility rates than Treatment 2 (72 h drying). Although we observed a reduction in viability of lyophilized pollens after 12 months of storage, we generated hybrid seedlings with success rates from 12 to 21% compared to 21-31% when using fresh pollens. Paternity testing based on molecular genotyping confirmed the hybrid status of the obtained seedlings, which grew well in a greenhouse.

**Conclusions:** The results signify the importance of pollen lyophilization for yam breeding programs.
