## Supplementary material for "First report of a successful development of yam hybrids (*Dioscorea alata* L.) from lyophilized and long-term stored pollens": Primer sequences and details of the microsatellite markers used in this study

### Sheet: Feuil1
Table S1. Primer sequences and details of the microsatellite markers used in this study
Marker	NCBI Accession No		Primer sequence (5'-3')	Repeat	Ta (°C)
mDaCIR2	FN677762	F:	CCCCTAGCAAAACTCTCC	(ca)10	55
		R:	GTTTTCGGTGACCATTGA
mDaCIR3	FN677763	F:	AAGTGTGCTTGGTTGTGG	(ac)9	55
		R:	GTGTTTGGGCAATGAAAA
mDaCIR4	FN677764	F:	TGGGTTAAAGCAATGAATA	(ac)17 (at)7	53
		R:	TTTGGAGTTTTGGGTTCA
mDaCIR8	FN677765	F:	ACAGCAGCAAAATAACTG	(ac)7	52
		R:	TCTTTGCAGGAGAAGAGG
mDaCIR11	FN677767	F:	TGAATCCTCAGCAGGAGA	(ac)10	55
		R:	ACATCAAACAATCAGCAACA
mDaCIR16	FN677769	F:	CTTACCGATCATGGTTTGA	(tc)7	55
		R:	TAAGCGATAGTGCCAACG
mDaCIR17	FN677770	F:	GATTAGGTTGGACTTTGCAT	(ac)7	55
		R:	ACCACTGCACTCAACAGC
mDaCIR18	FN677771	F:	TCTTCTTGGTTCCCTCTTT	(tc)11 (tc)21	54
		R:	AAGTTGAGAGGCTTTGATGA
mDaCIR20	FN677773	F:	TGCCTTAATCTGCTGACAC	(ga)16	55
		R:	CATGGTGCTCCGATTCTA
mDaCIR26	FN677776	F:	TTTTCCACCCTCAGCAAC	(tg)15 (ga)14	56
		R:	ATAAAGAATGGCGGCTCT
mDaCIR46	FN677779	F:	TTCATTCCAAGAAACATGC	(ac)8	55
		R:	TGGCTTTCCAACCAGTTA
mDaCIR56	FN677783	F:	CGGCTCATTCAAACAGAG	(tg)12	55
		R:	AAATCAACCAGCCATCAA
mDaCIR59	FN677786	F:	AGCTCGGAGAAAAGAAGC	(tc)11 (ca)9	54
		R:	GAGCTTGTGTTTAATGTCCA
mDaCIR61	FN677788	F:	CTAACCCCTCCAAAGCTG	(ag)21	55
		R:	GGGCATTCACGTCTTTAT
mDaCIR62	FN677789	F:	TCGTTCTGACACCCATTT	(tc)14 (tc)9	55
		R:	GCGTGCTGCTTTCATATC
mDaCIR73	FN677793	F:	CATTCCAAAGCAATGAACA	(gt)12	56
		R:	GGCAAAGAGGTAGCCAAG
mDaCIR79	FN677795	F:	CCAAGTGATACACGTAACCA	(ac)7	55
		R:	TGATGCCAGCGAACTAAT
mDaCIR93	FN677797	F:	GAGGCTCATCAAACAAGG	(ct)9	54
		R:	AACCGAACCAAATAGAACAA
mDaCIR179	FN677803	F:	CCCCATTTGAGGAGTTTT	(tc)8	54
		R:	ACTAACAAAGAACACATAGCTTC
